# Inverse folding of protein complexes with a structure-informed language model enables unsupervised antibody evolution

**DOI:** 10.1101/2023.12.19.572475

**Authors:** Varun R. Shanker, Theodora U.J. Bruun, Brian L. Hie, Peter S. Kim

## Abstract

Large language models trained on sequence information alone are capable of learning high level principles of protein design. However, beyond sequence, the three-dimensional structures of proteins determine their specific function, activity, and evolvability. Here we show that a general protein language model augmented with protein structure backbone coordinates and trained on the inverse folding problem can guide evolution for diverse proteins without needing to explicitly model individual functional tasks. We demonstrate inverse folding to be an effective unsupervised, structure-based sequence optimization strategy that also generalizes to multimeric complexes by implicitly learning features of binding and amino acid epistasis. Using this approach, we screened ∼30 variants of two therapeutic clinical antibodies used to treat SARS-CoV-2 infection and achieved up to 26-fold improvement in neutralization and 37-fold improvement in affinity against antibody-escaped viral variants-of-concern BQ.1.1 and XBB.1.5, respectively. In addition to substantial overall improvements in protein function, we find inverse folding performs with leading experimental success rates among other reported machine learning-guided directed evolution methods, without requiring any task-specific training data.
