## SupplementaryData1 for "Inverse folding of protein complexes with a structure-informed language model enables unsupervised antibody evolution"

### Sheet: Contents
Supplementary Data 1: Neutralization data with IC50 values of evolved antibodies across both evolutionary campaigns
Contents	Notes
Ly-1404	Round 1 and 2 measurements (IC50)
SA58	Round 1 and 2 measurements (IC50)

### Sheet: Ly-1404
Round	Chain Mutated	Design	Wu Neutralization IC50 ± SD (ng/µL)	Wu n	Wuhan IC50 FC	BQ.1.1 Neutralization IC50 ± SD (µg/mL)	BQ.1.1 n	BQ.1.1 IC50 FC
1		WT	2.7 ± 1.1	3		110 ± 32	7
1	HC	D88Q	2.6 ± 1.6	2	1	58 ± 19	2	1.9
1	HC	V90S	2.5 ± 1.1	2	1	33 ± 13	3	3.4
1	HC	S62N	2.3 ± 0.89	2	1.1	36 ± 20	3	3.1
1	HC	S101R	2.9 ± 0.037	2	0.9	> LOQ	2	0
1	HC	V81T	2.8 ± 0.80	2	0.9	66 ± 15	2	1.7
1	HC	F24Y	2.8 ± 0.81	2	0.9	33 ± 6	2	3.4
1	HC	I31T	2.5 ± 0.088	2	1	68 ± 22	2	1.6
1	HC	H99Y	4.3 ± 1.2	2	0.6	42 ± 10	3	2.6
1	HC	T70S	3.0 ± 0.47	2	0.8	44 ± 5	3	2.5
1	HC	I105L	1.6 ± 0.37	2	1.6	> LOQ	2	0
1	LC	A98I	1.7 ± 0.063	2	1.5	> LOQ	3	0
1	LC	G79N	2.5 ± 0.80	2	1	150 ± 45	3	0.7
1	LC	E85A	2.7 ± 0.27	2	1	140 ± 33	3	0.8
1	LC	Y32F	2.4 ± 0.18	2	0.9	> LOQ	3	0
1	LC	Q39K	2.3 ± 0.18	2	1.1	93 ± 41	3	1.2
1	LC	T5Q	2.3 ± 0.32	2	1.1	110 ± 40	2	1
1	LC	K47E	2.4 ± 0.33	2	1.1	140 ± 46	3	0.7
1	LC	F51Y	2.7 ± 0.15	2	1	150 ± 23	3	0.7
1	LC	K44E	2.9 ± 0.40	2	0.9	160 ± 65	3	0.7
1	LC	M49L	1.9 ± 0.26	2	1.4	> LOQ	2	0
2	both	V90S/Q39K	1.3 ± 0.58	2	2	18 ± 0.45	2	6.1
2	both	S62N/Q39K	0.93 ± 0.26	2	2.9	15 ± 0.44	2	7.7
2	both	T70S/Q39K	1.4 ± 0.51	2	1.9	26 ± 0.65	2	4.3
2	both	F24Y/Q39K	2.5 ± 0.63	2	1	53 ± 24	2	2.1
2	HC	D88Q_V90S_S62N_V81T_F24Y_I31T_H99Y_T70S	2.5 ± 0.68	2	1	11 ± 3.6	2	10.1
2	HC	D88Q_V90S_S62N_V81T_F24Y_I31T_H99Y	2.7 ± 1.3	2	1	18 ± 1.2	2	6.2
2	HC	D88Q_V90S_S62N_V81T_F24Y_H99Y_T70S	2.9 ± 0.029	2	0.9	4.3 ± 1.3	2	26
2	HC	D88Q_V90S_S62N_V81T_F24Y_I31T_T70S	1.6 ± 0.88	2	1.6	44 ± 9.9	2	2.5
2	HC	D88Q_V90S_S62N_V81T_I31T_H99Y_T70S	1.2 ± 0.27	2	2.2	12 ± 3.1	2	9.1
2	both	D88Q_V90S_S62N_V81T_F24Y_I31T_H99Y_T70S/Q39K	2.1 ± 0.35	4	1.2	28 ± 8.1	4	3.9
2	both	D88Q_V90S_S62N_V81T_F24Y_H99Y_T70S/Q39K	2.4 ± 0.45	4	1.1	13 ± 2.1	4	8.5

### Sheet: SA58
Round	Chain Mutated	Design	BA.1 IC50 ± SD (ng/µL)	BA.1 n	BA.1 IC50 FC	BQ.1.1 IC50 ± SD (µg/mL)	BQ.1.1 n	BQ.1.1 IC50 FC
1	HC	WT	22 ± 12	4		6.4 ± 2.1	7
1	HC	T55N	>LOQ	2	0	62 ± 18	2	0.1
1	HC	F106S	>LOQ	2	0	>LOQ	2	0
1	HC	R12A	24 ± 2.7	2	0.8	7.8 ± 1.0	2	0.8
1	HC	T53L	19 ± 4.6	2	1.1	4.5 ± 0.50	2	1.4
1	HC	Q82T	20. ± 4.3	2	1	6.7 ± 1.6	2	0.9
1	HC	S103D	>LOQ	2	0	>LOQ	2	0
1	HC	I51L	>LOQ	2	0	8.9 ± 0.68	2	0.7
1	HC	A61S	21 ± 6.2	2	1	5 ± 0.91	2	1.2
1	HC	E10Q	15 ± 3.5	2	1.4	7.2 ± 0.76	2	0.8
1	HC	T24A	>LOQ	2	0	16 ± 1.2	2	0.4
1	LC	R26S	60. ± 29	2	0.3	27 ± 4.5	2	0.2
1	LC	A25S	>LOQ	2	0	>LOQ	2	0
1	LC	S32D	21 ± 5.7	2	1	12 ± 0.23	2	0.5
1	LC	N95V	9.1 ± 0.27	2	2.3	0.93 ± 0.33	2	6.8
1	LC	R18T	20. ± 2.0	2	1	8 ± 2.5	2	0.8
1	LC	S85A	8.1 ± 6.8	2	2.6	6.8 ± 3.4	2	0.9
1	LC	S54T	12 ± 11	2	1.8	9.7 ± 0.87	2	0.6
1	LC	M4V	10. ± 9.9	2	2	10 ± 1.6	2	0.6
1	LC	Q92S	>LOQ	2	0	>LOQ	2	0
1	LC	Q91L	2100 ± 253	2	0.01	>LOQ	2	0
2	both	T53L/N95V	7.7 ± 2.8	4	2.7	0.56 ± 0.019	2	11.4
2	both	Q82T/N95V	12 ± 2.4	3	1.7	1.8 ± 0.72	2	3.5
2	both	A61S/N95V	13 ± 2.5	3	1.6	0.95 ± 0.38	2	6.7
2	HC	T53L_A61S	12 ± 12	2	1.8	1.7 ± 0.42	2	3.8
2	both	T53L_A61S/N95V	11 ± 11	2	1.9	0.66 ± 0.12	2	9.7
