## SupplementaryData2 for "Inverse folding of protein complexes with a structure-informed language model enables unsupervised antibody evolution"

### Sheet: Contents
Supplementary Data 2: Binding data with IgG KD values of evolved antibodies
Contents	Notes
Ly-1404	Round 1 and 2 IgG Kd measurements with BQ.1.1 RBD
SA58	Round 1 and 2 IgG Kd measurements with BQ.1.1 RBD and XBB.1.5 RBD

### Sheet: Ly-1404
Antigen	Round	Chain Mutated	Design	Kd rep1 (M)	Kd rep2 (M)	Kd avg (M)	Kd Std Dev (nM)	Kd FC
BQ.1.1	1		WT	1.70675e-06	1.691e-06	1.69887e-06	7.875e-09
		HC	D88Q	1.827e-07	1.935e-06	1.05885e-06	8.7615e-07	1.60445
		HC	V90S	1.848e-07	1.996e-07	1.922e-07	7.4e-09	8.8391
		HC	S62N	1.786e-07	1.995e-07	1.8905e-07	1.045e-08	8.98638
		HC	S101R	2.542e-07	2.79e-07	2.666e-07	1.24e-08	6.37237
		HC	V81T	1.034e-06	1.909e-07	6.1245e-07	4.2155e-07	2.7739
		HC	F24Y	6.872e-07	1.87e-07	4.371e-07	2.501e-07	3.8867
		HC	I31T	1.978e-07	2.153e-07	2.0655e-07	8.75e-09	8.22501
		HC	H99Y	6.935e-07	1.055e-06	8.7425e-07	1.8075e-07	1.94324
		HC	T70S	1.69e-07	1.873e-07	1.7815e-07	9.15e-09	9.53621
		HC	I105L	3.424e-07	3.638e-07	3.531e-07	1.07e-08	4.81131
		LC	A98I	4.356e-06	2.101e-07	2.28305e-06	2.07295e-06	0.744125
		LC	G79N	1.342e-06	1.899e-07	7.6595e-07	5.7605e-07	2.218
		LC	E85A	1.787e-06	2.501e-06	2.144e-06	3.57e-07	0.792386
		LC	Y32F	2.181e-06	2.813e-06	2.497e-06	3.16e-07	0.680366
		LC	Q39K	8.776e-08	1.699e-07	1.2883e-07	4.107e-08	13.187
		LC	T5Q	1.525e-06	2.021e-06	1.773e-06	2.48e-07	0.958192
		LC	K47E	1.122e-06	1.5e-06	1.311e-06	1.89e-07	1.29586
		LC	F51Y	1.777e-06	2.128e-06	1.9525e-06	1.755e-07	0.870102
		LC	K44E	2.265e-06	2.579e-06	2.422e-06	1.57e-07	0.701435
		LC	M49L	2.592e-06	2.653e-06	2.6225e-06	3.05e-08	0.647807
	2		WT	2.6e-06	2.634e-06	2.617e-06	1.7e-08
		both	V90S/Q39K	1.773e-07	1.805e-07	1.789e-07	1.6e-09	14.6283
		both	S62N/Q39K	1.711e-07	1.803e-07	1.757e-07	4.6e-09	14.8947
		both	T70S/Q39K	1.539e-07	1.602e-07	1.5705e-07	3.15e-09	16.6635
			WT	3.33e-06	3.9e-06	3.615e-06	2.85e-07
		both	F24Y/Q39K	1.11e-06	1.28e-06	1.195e-06	8.5e-08	3.0251
			WT	4.826e-06	4.876e-06	4.851e-06	2.5e-08
		HC	D88Q_V90S_S62N_V81T_F24Y_I31T_H99Y_T70S	1.683e-07	1.924e-07	1.8035e-07	1.205e-08	26.8977
		HC	D88Q_V90S_S62N_V81T_F24Y_I31T_H99Y	1.779e-07	1.943e-07	1.861e-07	8.2e-09	26.0666
		HC	D88Q_V90S_S62N_V81T_F24Y_H99Y_T70S	4.599e-07	5.619e-07	5.109e-07	5.1e-08	9.49501
		HC	D88Q_V90S_S62N_V81T_F24Y_I31T_T70S	1.037e-06	1.76e-07	6.065e-07	4.305e-07	7.99835
		HC	D88Q_V90S_S62N_V81T_I31T_H99Y_T70S	2.094e-07	2.219e-07	2.1565e-07	6.25e-09	22.4948
			WT	2.862e-06	1.362e-06	2.112e-06	7.5e-07
		both	D88Q_V90S_S62N_V81T_F24Y_I31T_H99Y_T70S/Q39K	1.354e-07	8.798e-08	1.1169e-07	2.371e-08	18.9095
		both	D88Q_V90S_S62N_V81T_F24Y_H99Y_T70S/Q39K	8.974e-08	6.698e-07	3.7977e-07	2.9003e-07	5.56126

### Sheet: SA58
Antigen	Round	Chain Mutated	Design	Kd rep1 (M)	Kd rep2 (M)	Kd avg (M)	Kd error (nM)	Kd FC
BQ.1.1	1	HC	WT	<1.0E-12	<1.0E-12	<1.0E-12	Undefined	1
		HC	T55N	6.315e-09	2.859e-09	4.587e-09	1.728e-09	0.000218007
		HC	F106S	5.107e-08	4.977e-08	5.042e-08	6.5e-10	1.98334e-05
		HC	R12A	<1.0E-12	<1.0E-12	<1.0E-12	Undefined	1
		HC	T53L	<1.0E-12	<1.0E-12	<1.0E-12	Undefined	1
		HC	Q82T	<1.0E-12	<1.0E-12	<1.0E-12	Undefined	1
		HC	S103D	8.077e-08	7.561e-08	7.819e-08	2.58e-09	1.27894e-05
		HC	I51L	1.27e-09	<1.0E-12	1.27e-09	Undefined	0.000787402
		HC	A61S	<1.0E-12	<1.0E-12	<1.0E-12	Undefined	1
		HC	E10Q	<1.0E-12	<1.0E-12	<1.0E-12	Undefined	1
		HC	T24A	1.442e-09	<1.0E-12	1.442e-09	Undefined	0.000693481
		LC	WT	<1.0E-12	<1.0E-12	<1.0E-12	Undefined	1
		LC	R26S	<1.0E-12	<1.0E-12	<1.0E-12	Undefined	1
		LC	A25S	<1.0E-12	<1.0E-12	<1.0E-12	Undefined	1
		LC	S32D	<1.0E-12	<1.0E-12	<1.0E-12	Undefined	1
		LC	N95V	<1.0E-12	<1.0E-12	<1.0E-12	Undefined	1
		LC	R18T	<1.0E-12	<1.0E-12	<1.0E-12	Undefined	1
		LC	S85A	<1.0E-12	<1.0E-12	<1.0E-12	Undefined	1
		LC	S54T	<1.0E-12	<1.0E-12	<1.0E-12	Undefined	1
		LC	M4V	<1.0E-12	<1.0E-12	<1.0E-12	Undefined	1
		LC	Q92S	7.774e-09	8.082e-09	7.928e-09	1.54e-10	0.000126135
		LC	Q91L	<1.0E-12	<1.0E-12	<1.0E-12	Undefined	1
	2	both	WT	<1.0E-12	<1.0E-12	<1.0E-12	Undefined	1
		both	T53L/N95V	<1.0E-12	<1.0E-12	<1.0E-12	Undefined	1
		both	Q82T/N95V	<1.0E-12	<1.0E-12	<1.0E-12	Undefined	1
		both	A61S/N95V	<1.0E-12	<1.0E-12	<1.0E-12	Undefined	1
		HC	WT	<1.0E-12	<1.0E-12	<1.0E-12	Undefined
		HC	T53L_A61S	<1.0E-12	<1.0E-12	<1.0E-12	Undefined	1
		both	WT	<1.0E-12	<1.0E-12	<1.0E-12	Undefined
		both	T53L_A61S/N95V	<1.0E-12	<1.0E-12	0	Undefined	1
XBB.1.5	1	HC	WT	2.188e-06	2.562e-06	2.375e-06	1.87e-07	1
		HC	T55N	0.0002995	2.741e-05	0.000163455	0.000136045	0.01453
		HC	F106S	0.0002126	1.198e-05	0.00011229	0.00010031	0.0211506
		HC	R12A	2.051e-06	3.148e-05	1.67655e-05	1.47145e-05	0.14166
		HC	T53L	6.437e-07	1.304e-06	9.7385e-07	3.3015e-07	2.43877
		HC	Q82T	3.125e-06	2.348e-06	2.7365e-06	3.885e-07	0.867897
		HC	S103D	4.009e-05	0.0003054	0.000172745	0.000132655	0.0137486
		HC	I51L	0.0001356	1.389e-06	6.84945e-05	6.71055e-05	0.0346743
		HC	A61S	2.545e-06	3.267e-06	2.906e-06	3.61e-07	0.817275
		HC	E10Q	2.525e-06	3.388e-06	2.9565e-06	4.315e-07	0.803315
		HC	T24A	1.171e-05	9.994e-06	1.0852e-05	8.58e-07	0.218854
		LC	WT	2.0785e-06	1.7255e-06	1.902e-06	1.765e-07
		LC	R26S	4.89e-06	1.808e-09	2.4459e-06	2.4441e-06	0.777627
		LC	A25S	<1.0E-12	1.387e-07	1.387e-07	0	0.01
		LC	S32D	3.451e-05	3.283e-05	3.367e-05	8.4e-07	0.0564895
		LC	N95V	2.086e-07	2.137e-07	2.1115e-07	2.55e-09	9.00781
		LC	R18T	6.801e-06	5.366e-05	3.02305e-05	2.34295e-05	0.0629166
		LC	S85A	1.917e-06	2.119e-06	2.018e-06	1.01e-07	0.942517
		LC	S54T	4.595e-05	2.091e-06	2.40205e-05	2.19295e-05	0.0791824
		LC	M4V	3.327e-07	3.184e-07	3.2555e-07	7.15e-09	5.84242
		LC	Q92S	7.642e+19	<1.0E-12	7.642e+19	0	2.48888e-26
		LC	Q91L	3608000000000	7.515e-10	1804000000000	1804000000000	1.05432e-18
	2	both	WT	1.914e-06	2.657e-06	2.2855e-06	3.715e-07
		both	T53L/N95V	1.481e-07	1.267e-07	1.374e-07	1.07e-08	16.6339
		both	Q82T/N95V	5.297e-07	4.584e-07	4.9405e-07	3.565e-08	4.62605
		both	A61S/N95V	5.704e-07	4.127e-07	4.9155e-07	7.885e-08	4.64958
		HC	WT	5.667e-05	3.522e-05	4.5945e-05	1.0725e-05	1
		HC	T53L_A61S	1.187e-06	1.278e-06	1.2325e-06	4.55e-08	37.2779
		both	WT	3.125e-06	3.68e-06	3.4025e-06	2.775e-07
		both	T53L_A61S/N95V	1.145e-07	1.205e-07	1.175e-07	3e-09	28.9574
