## SupplementaryData3 for "Inverse folding of protein complexes with a structure-informed language model enables unsupervised antibody evolution"

Condition	Method	Antibody	Target	Correlation
Ab-Ag	IF	CR9114	H1	0.65
Ab only	IF	CR9114	H1	0.17
Ab VH only	IF	CR9114	H1	0.17
ESM-1v	LM	CR9114	H1	0.08
abYsis	MSA	CR9114	H1	0.08
Ab-Ag	IF	CR9114	H3	0.50
Ab only	IF	CR9114	H3	0.34
Ab VH only	IF	CR9114	H3	0.32
ESM-1v	LM	CR9114	H3	0.09
abYsis	MSA	CR9114	H3	0.10
Ab-Ag	IF	CR6261	H1	0.58
Ab only	IF	CR6261	H1	0.40
Ab VH only	IF	CR6261	H1	0.41
ESM-1v	LM	CR6261	H1	0.48
abYsis	MSA	CR6261	H1	0.52
Ab-Ag	IF	CR6261	H9	0.53
Ab only	IF	CR6261	H9	0.45
Ab VH only	IF	CR6261	H9	0.45
ESM-1v	LM	CR6261	H9	0.32
abYsis	MSA	CR6261	H9	0.27
Ab-Ag	IF	g6.31	VEGF-A	0.33
Ab only	IF	g6.31	VEGF-A	0.32
Ab VH/VL only	IF	g6.31	VEGF-A	0.25
ESM-1v	LM	g6.31	VEGF-A	0.15
abYsis	MSA	g6.31	VEGF-A	0.10
