## SupplementaryData4 for "Inverse folding of protein complexes with a structure-informed language model enables unsupervised antibody evolution"

### Sheet: Sheet1
Antibody	Design	APC MFI	MFI FC	Kd FC	Antigen
Control	Elotuzumab	1963
Control	Elotuzumab	1924
Control	Elotuzumab	1917
Control	Ixekuzimab	81038
Control	Ixekuzimab	85821
Control	Ixekuzimab	76781
Ly-1404	WT	9944
Ly-1404	WT	11077
Ly-1404	WT	10285
Ly-1404	VH S62N \n VL Q39K	10531	1.07484	14.8947	BQ.1.1
Ly-1404	VH S62N \n VL Q39K	11228	1.07484	14.8947	BQ.1.1
Ly-1404	VH S62N \n VL Q39K	11890	1.07484	14.8947	BQ.1.1
Ly-1404	VH D88Q V90S S62N V81T F24Y I31T H99Y T70S	21747	1.95662	26.8977	BQ.1.1
Ly-1404	VH D88Q V90S S62N V81T F24Y I31T H99Y T70S	18622	1.95662	26.8977	BQ.1.1
Ly-1404	VH D88Q V90S S62N V81T F24Y I31T H99Y T70S	20885	1.95662	26.8977	BQ.1.1
Ly-1404	VH D88Q V90S S62N V81T F24Y H99Y T70S	16773	1.61908	9.49501	BQ.1.1
Ly-1404	VH D88Q V90S S62N V81T F24Y H99Y T70S	15417	1.61908	9.49501	BQ.1.1
Ly-1404	VH D88Q V90S S62N V81T F24Y H99Y T70S	18497	1.61908	9.49501	BQ.1.1
Ly-1404	VH D88Q V90S S62N V81T F24Y I31T H99Y T70S \n VL Q39K	11971	1.2787	18.9095	BQ.1.1
Ly-1404	VH D88Q V90S S62N V81T F24Y I31T H99Y T70S \n VL Q39K	12850	1.2787	18.9095	BQ.1.1
Ly-1404	VH D88Q V90S S62N V81T F24Y I31T H99Y T70S \n VL Q39K	15210	1.2787	18.9095	BQ.1.1
Ly-1404	VH D88Q V90S S62N V81T F24Y H99Y T70S \n VL Q39K	15785	1.35258	5.56126	BQ.1.1
Ly-1404	VH D88Q V90S S62N V81T F24Y H99Y T70S \n VL Q39K	13839	1.35258	5.56126	BQ.1.1
Ly-1404	VH D88Q V90S S62N V81T F24Y H99Y T70S \n VL Q39K	12720	1.35258	5.56126	BQ.1.1
SA58	WT	2065
SA58	WT	1930
SA58	WT	2010
SA58	VH T53L	2044	1.06445	2.43877	XBB.1.5
SA58	VH T53L	2324	1.0761	2.43877	XBB.1.5
SA58	VH T53L	2024	1.06445	2.43877	XBB.1.5
SA58	VH T53L \n VL N95V	2114	1.02498	16.6339	XBB.1.5
SA58	VH T53L \n VL N95V	2058	1.02498	16.6339	XBB.1.5
SA58	VH T53L \n VL N95V	1983	1.02498	16.6339	XBB.1.5
SA58	VH T53L A61S	2010	1.0781	37.2779	XBB.1.5
SA58	VH T53L A61S	2232	1.0781	37.2779	XBB.1.5
SA58	VH T53L A61S	2232	1.0781	37.2779	XBB.1.5
SA58	VH T53L A61S \n VL N95V	2086	1.05396	28.9574	XBB.1.5
SA58	VH T53L A61S \n VL N95V	2100	1.05396	28.9574	XBB.1.5
SA58	VH T53L A61S \n VL N95V	2143	1.05396	28.9574	XBB.1.5
