## SupplementaryData5 for "Inverse folding of protein complexes with a structure-informed language model enables unsupervised antibody evolution"

study	title	link	phenotype	labeled data points used for training	hit rate (frac improved)	log10(search space)	interpolative_extrapolative	ML_requires_structure	original study link
Biswas (2021)	Low-N protein engineering with dataefficient deep learning	https://www.nature.com/articles/s41592-021-01100-y	fluorescence	24	0.1	35	extrapolative	no
Biswas (2021)	Low-N protein engineering with dataefficient deep learning	https://www.nature.com/articles/s41592-021-01100-y	fitness (log10 selection ratio)	96	0.25	18	extrapolative	no
Ogden (2019)	Comprehensive AAV capsid fitness landscape reveals a viral gene and enables machine-guided design	https://science.sciencemag.org/content/366/6469/1139	biodistribution (log2 selection ratio)	540	0.25	7	extrapolative	no
Bedbrook (2019)	Machine learning-guided channelrhodopsin engineering enables minimally-invasive optogenetics	https://www.nature.com/articles/s41592-019-0583-8, https://www.biorxiv.org/content/10.1101/565606v1.full.pdf	photocurrent, wavelength sensitivity, off-kinetics	163	0.27	5	interpolative	yes
Wu (2019)	Machine learning-assisted directed protein evolution with combinatorial libraries	https://www.pnas.org/content/116/18/8852	enantioselectivity	445	NA	7	interpolative	no
Cadet (2018)	A machine learning approach for reliable prediction of amino acid interactions and its application in the directed evolution of enantioselective enzymes	https://www.nature.com/articles/s41598-018-35033-y	enantioselectivity	36	0.8	2	interpolative	no
Saito (2018)	Machine-Learning-Guided Mutagenesis for Directed Evolution of Fluorescent Proteins	https://pubs.acs.org/doi/10.1021/acssynbio.8b00155	fluorescence	155	0.19	5	interpolative	no
Biswas (2018)	Toward machine-guided design of proteins	https://www.biorxiv.org/content/10.1101/337154v1	fluorescence	350000	0.05	70	extrapolative	no
Romero (2013)	Navigating the protein fitness landscape with Gaussian Processes	https://www.pnas.org/content/110/3/E193	thermostability	290	0.23	10	interpolative	yes
Bedbrook (2017)	Machine learning to design integral membrane channelrhodopsins for efficient eukaryotic expression and plasma membrane localization.	https://journals.plos.org/ploscompbiol/article?id=10.1371/journal.pcbi.1005786	localization	218	0.75	5	interpolative	yes
Liao (2007)	Engineering proteinase K using machine learning and synthetic genes	https://bmcbiotechnol.biomedcentral.com/articles/10.1186/1472-6750-7-16	hydrolysis	40	0.49	5	interpolative	no
Makowski (2022)*	Co-optimization of therapeutic antibody affinity and specificity using machine learning models that generalize to novel mutational space	https://www.nature.com/articles/s41467-022-31457-3	affinity and specificity	4000	0.37	7	interpolative	no
Repecka (2021)†	Expanding functional protein seequence space using generative adversarial networks	https://www.nature.com/articles/s42256-021-00310-5	oxidation	0	0	100	interpolative	no	https://www.biorxiv.org/content/10.1101/789719v2
Shin (2021)†	Accelerating protein design using autoregressive generative models	https://www.nature.com/articles/s41467-021-22732-w	NA	0	0	35	interpolative	no	https://www.biorxiv.org/content/10.1101/757252v1.full.pdf
Hie (2023)*	Efficient evolution of human antibodies from general protein language models	https://www.nature.com/articles/s41587-023-01763-2	affinity	0	0.326041667	3.6	extrapolative	no
This study (Ly-1404)*	This study	NA	viral neutralization	0	0.806451613	3.6	extrapolative	yes
This study (SA58)*	This study	NA	viral neutralization	0	0.48	3.6	extrapolative	yes
* denotes new study added to original table from Biswas et al., 2021
† denotes study author information, title, and like was updated from preprint information
